# Distinct disease mutations in DNMT3A result in a spectrum of behavioral, epigenetic, and transcriptional deficits

**DOI:** 10.1101/2023.02.27.530041

**Authors:** Diana C. Beard, Xiyun Zhang, Dennis Y. Wu, Jenna R. Martin, Nicole Hamagami, Raylynn G. Swift, Katherine B. McCullough, Xia Ge, Austin Bell-Hensley, Hongjun Zheng, Austin B. Lawrence, Cheryl A. Hill, Thomas Papouin, Audrey McAlinden, Joel R. Garbow, Joseph D. Dougherty, Susan E. Maloney, Harrison W. Gabel

## Abstract

Phenotypic heterogeneity is a common feature of monogenic neurodevelopmental disorders that can arise from differential severity of missense variants underlying disease, but how distinct alleles impact molecular mechanisms to drive variable disease presentation is not well understood. Here, we investigate missense mutations in the DNA methyltransferase DNMT3A associated with variable overgrowth, intellectual disability, and autism, to uncover molecular correlates of phenotypic heterogeneity in neurodevelopmental disease. We generate a DNMT3A P900L/+ mouse model mimicking a disease mutation with mild-to-moderate severity and compare phenotypic and epigenomic effects with a severe R878H mutation. We show that the P900L mutation leads to disease-relevant overgrowth, obesity, and social deficits shared across DNMT3A disorder models, while the R878H mutation causes more extensive epigenomic disruption leading to differential dysregulation of enhancers elements. We identify distinct gene sets disrupted in each mutant which may contribute to mild or severe disease, and detect shared transcriptomic disruption that likely drives common phenotypes across affected individuals. Finally, we demonstrate that core gene dysregulation detected in DNMT3A mutant mice overlaps effects in other developmental disorder models, highlighting the importance of DNMT3A-deposited methylation in neurodevelopment. Together, these findings define central drivers of DNMT3A disorders and illustrate how variable disruption of transcriptional mechanisms can drive the spectrum of phenotypes in neurodevelopmental disease.
