## Supplemental Table 2 for "Distinct disease mutations in DNMT3A result in a spectrum of behavioral, epigenetic, and transcriptional deficits"

### Sheet: Full_PANTHER
	Analysis Type:	PANTHER Overrepresentation Test (Released 20221013)
	Annotation Version and Release Date:	PANTHER version 17.0 Released 2022-02-22
	Test Type:	FISHER
	Correction:	FDR
Target List	PANTHER GO-Slim Biological Process	ref_genes.txt - REFLIST (12953)	Target List	Target List (expected)	Target List (over/under)	Target List (fold Enrichment)	Target List (raw P-value)	Target List(FDR)
P900L_down	RNA metabolic process (GO:0016070)	1736	42	74.65	-	0.56	2.25e-05	0.0249
P900L_down	nucleic acid metabolic process (GO:0090304)	1948	47	83.77	-	0.56	5.78e-06	0.0128
P900L_up	adherens junction organization (GO:0034332)	21	9	1.35	+	6.69	4.52e-05	0.00834
P900L_up	cell junction organization (GO:0034330)	112	19	7.18	+	2.65	0.000312	0.03
P900L_up	homophilic cell adhesion via plasma membrane adhesion molecules (GO:0007156)	24	10	1.54	+	6.5	2.07e-05	0.00509
P900L_up	cell-cell adhesion via plasma-membrane adhesion molecules (GO:0098742)	49	17	3.14	+	5.41	2.35e-07	0.000521
P900L_up	cell-cell adhesion (GO:0098609)	138	25	8.84	+	2.83	1.43e-05	0.00452
P900L_up	cell adhesion (GO:0007155)	244	31	15.63	+	1.98	0.000738	0.0527
P900L_up	biological adhesion (GO:0022610)	244	31	15.63	+	1.98	0.000738	0.051
P900L_up	synaptic transmission, glutamatergic (GO:0035249)	41	13	2.63	+	4.95	1.38e-05	0.00508
P900L_up	modulation of chemical synaptic transmission (GO:0050804)	78	20	5	+	4	1.22e-06	0.000902
P900L_up	regulation of trans-synaptic signaling (GO:0099177)	78	20	5	+	4	1.22e-06	0.00135
P900L_up	axon guidance (GO:0007411)	91	17	5.83	+	2.92	0.000238	0.0277
P900L_up	neuron development (GO:0048666)	210	28	13.46	+	2.08	0.000773	0.0503
P900L_up	generation of neurons (GO:0048699)	270	34	17.3	+	1.97	0.000529	0.0404
P900L_up	nervous system development (GO:0007399)	390	46	24.99	+	1.84	0.000199	0.0245
P900L_up	system development (GO:0048731)	582	65	37.29	+	1.74	4.23e-05	0.00851
P900L_up	anatomical structure development (GO:0048856)	791	84	50.69	+	1.66	1.8e-05	0.00497
P900L_up	developmental process (GO:0032502)	881	90	56.45	+	1.59	3.32e-05	0.00735
P900L_up	multicellular organism development (GO:0007275)	649	76	41.59	+	1.83	1.77e-06	0.000981
P900L_up	multicellular organismal process (GO:0032501)	896	88	57.41	+	1.53	0.000161	0.0223
P900L_up	anatomical structure morphogenesis (GO:0009653)	362	43	23.2	+	1.85	0.000273	0.0288
P900L_up	cell morphogenesis (GO:0000902)	213	30	13.65	+	2.2	0.000178	0.0232
P900L_up	cell morphogenesis involved in neuron differentiation (GO:0048667)	141	22	9.03	+	2.43	0.000348	0.0297
P900L_up	neuron projection guidance (GO:0097485)	91	17	5.83	+	2.92	0.000238	0.0263
P900L_up	chemotaxis (GO:0006935)	113	19	7.24	+	2.62	0.000345	0.0305
P900L_up	taxis (GO:0042330)	113	19	7.24	+	2.62	0.000345	0.0318
P900L_up	cellular catabolic process (GO:0044248)	656	21	42.04	-	0.5	0.00063	0.0465
P900L_up	catabolic process (GO:0009056)	720	22	46.14	-	0.48	0.000127	0.0188
P900L_up	proteolysis (GO:0006508)	517	15	33.13	-	0.45	0.000761	0.051
P900L_up	organonitrogen compound metabolic process (GO:1901564)	1989	90	127.45	-	0.71	0.000308	0.031
P900L_up	protein catabolic process (GO:0030163)	314	6	20.12	-	0.3	0.000503	0.0412
P900L_up	organic substance catabolic process (GO:1901575)	615	16	39.41	-	0.41	4.87e-05	0.00829
P900L_up	organonitrogen compound catabolic process (GO:1901565)	410	8	26.27	-	0.3	6.32e-05	0.00999
P900L_up	organic acid metabolic process (GO:0006082)	252	4	16.15	-	0.25	0.000795	0.0503
P900L_up	small molecule metabolic process (GO:0044281)	508	10	32.55	-	0.31	7.9e-06	0.0035
P900L_up	apoptotic process (GO:0006915)	167	1	10.7	-	0.09	0.000803	0.0494
P900L_up	programmed cell death (GO:0012501)	171	1	10.96	-	0.09	0.000523	0.0414
TBRS_up	carbohydrate transmembrane transport (GO:0034219)	6	3	0.1	+	31.29	0.0003	0.019
TBRS_up	carbohydrate transport (GO:0008643)	8	3	0.13	+	23.47	0.000577	0.0319
TBRS_up	regulation of cell growth (GO:0001558)	28	5	0.45	+	11.17	0.000152	0.0125
TBRS_up	regulation of growth (GO:0040008)	33	5	0.53	+	9.48	0.000302	0.0186
TBRS_up	axon extension (GO:0048675)	24	4	0.38	+	10.43	0.000905	0.0477
TBRS_up	neuron projection extension (GO:1990138)	30	5	0.48	+	10.43	0.000203	0.0145
TBRS_up	developmental growth involved in morphogenesis (GO:0060560)	32	6	0.51	+	11.73	2.56e-05	0.00354
TBRS_up	developmental process (GO:0032502)	881	35	14.08	+	2.49	1.09e-06	0.000483
TBRS_up	anatomical structure development (GO:0048856)	791	31	12.64	+	2.45	6.31e-06	0.00127
TBRS_up	developmental growth (GO:0048589)	61	7	0.97	+	7.18	9.26e-05	0.00891
TBRS_up	growth (GO:0040007)	65	7	1.04	+	6.74	0.000133	0.0114
TBRS_up	developmental cell growth (GO:0048588)	32	6	0.51	+	11.73	2.56e-05	0.00377
TBRS_up	cell development (GO:0048468)	304	16	4.86	+	3.29	4.65e-05	0.00514
TBRS_up	cell differentiation (GO:0030154)	554	25	8.85	+	2.82	4.46e-06	0.00123
TBRS_up	cellular developmental process (GO:0048869)	555	25	8.87	+	2.82	4.59e-06	0.00113
TBRS_up	cell growth (GO:0016049)	36	6	0.58	+	10.43	4.61e-05	0.00537
TBRS_up	neuron projection development (GO:0031175)	197	12	3.15	+	3.81	0.000117	0.0103
TBRS_up	neuron development (GO:0048666)	210	12	3.36	+	3.58	0.000205	0.0142
TBRS_up	neuron differentiation (GO:0030182)	252	16	4.03	+	3.97	5.18e-06	0.00115
TBRS_up	generation of neurons (GO:0048699)	270	18	4.31	+	4.17	6.73e-07	0.000497
TBRS_up	neurogenesis (GO:0022008)	285	18	4.55	+	3.95	1.4e-06	0.000517
TBRS_up	nervous system development (GO:0007399)	390	22	6.23	+	3.53	5.57e-07	0.000617
TBRS_up	system development (GO:0048731)	582	29	9.3	+	3.12	9.78e-08	0.000217
TBRS_up	multicellular organism development (GO:0007275)	649	29	10.37	+	2.8	8.58e-07	0.000475
TBRS_up	multicellular organismal process (GO:0032501)	896	34	14.32	+	2.37	3.39e-06	0.00107
TBRS_up	neural crest cell migration (GO:0001755)	25	4	0.4	+	10.01	0.00104	0.0499
TBRS_up	regulation of axonogenesis (GO:0050770)	42	6	0.67	+	8.94	9.97e-05	0.00919
TBRS_up	regulation of developmental process (GO:0050793)	180	11	2.88	+	3.82	0.000219	0.0147
TBRS_up	regulation of neuron projection development (GO:0010975)	67	8	1.07	+	7.47	2.24e-05	0.00354
TBRS_up	regulation of plasma membrane bounded cell projection organization (GO:0120035)	81	9	1.29	+	6.95	1.16e-05	0.00215
TBRS_up	regulation of cell projection organization (GO:0031344)	82	9	1.31	+	6.87	1.27e-05	0.00217
TBRS_up	regulation of neurogenesis (GO:0050767)	50	7	0.8	+	8.76	2.92e-05	0.00359
TBRS_up	regulation of cell development (GO:0060284)	57	7	0.91	+	7.68	6.26e-05	0.0066
TBRS_up	regulation of cell differentiation (GO:0045595)	98	8	1.57	+	5.11	0.000264	0.0172
TBRS_up	regulation of nervous system development (GO:0051960)	60	7	0.96	+	7.3	8.42e-05	0.00847
TBRS_up	regulation of multicellular organismal development (GO:2000026)	101	8	1.61	+	4.96	0.000319	0.0191
TBRS_up	negative regulation of multicellular organismal process (GO:0051241)	48	6	0.77	+	7.82	0.000194	0.0143
TBRS_up	brain development (GO:0007420)	43	5	0.69	+	7.28	0.000907	0.0456
TBRS_up	head development (GO:0060322)	43	5	0.69	+	7.28	0.000907	0.0467
TBRS_up	positive regulation of cell migration (GO:0030335)	44	5	0.7	+	7.11	0.000997	0.0491
TBRS_up	regulation of localization (GO:0032879)	306	15	4.89	+	3.07	0.00017	0.0135
TBRS_up	regulation of response to stimulus (GO:0048583)	626	22	10	+	2.2	0.000877	0.0473
TBRS_up	signal transduction (GO:0007165)	1412	41	22.56	+	1.82	0.000188	0.0143
TBRS_up	cell communication (GO:0007154)	1567	43	25.04	+	1.72	0.000541	0.0307
TBRS_up	signaling (GO:0023052)	1559	43	24.91	+	1.73	0.000366	0.0213
R878H_down	homophilic cell adhesion via plasma membrane adhesion molecules (GO:0007156)	24	13	2.25	+	5.77	6.41e-06	0.00203
R878H_down	cell-cell adhesion via plasma-membrane adhesion molecules (GO:0098742)	49	25	4.6	+	5.44	9.68e-10	2.14e-06
R878H_down	cell-cell adhesion (GO:0098609)	138	42	12.94	+	3.24	1.43e-09	1.58e-06
R878H_down	cell adhesion (GO:0007155)	244	57	22.89	+	2.49	9.03e-09	6.66e-06
R878H_down	biological adhesion (GO:0022610)	244	57	22.89	+	2.49	9.03e-09	5e-06
R878H_down	adherens junction organization (GO:0034332)	21	11	1.97	+	5.58	4.2e-05	0.00464
R878H_down	cell-cell junction organization (GO:0045216)	41	14	3.85	+	3.64	0.000165	0.0146
R878H_down	cell junction organization (GO:0034330)	112	33	10.51	+	3.14	1.53e-07	6.76e-05
R878H_down	cell recognition (GO:0008037)	17	8	1.59	+	5.02	0.000821	0.0454
R878H_down	phospholipid translocation (GO:0045332)	23	10	2.16	+	4.64	0.000306	0.0212
R878H_down	lipid translocation (GO:0034204)	24	10	2.25	+	4.44	0.000401	0.0254
R878H_down	regulation of membrane lipid distribution (GO:0097035)	27	10	2.53	+	3.95	0.000841	0.0454
R878H_down	biological regulation (GO:0065007)	3800	429	356.44	+	1.2	1.98e-05	0.00274
R878H_down	cell-cell junction assembly (GO:0007043)	33	13	3.1	+	4.2	8.82e-05	0.00849
R878H_down	cell junction assembly (GO:0034329)	58	18	5.44	+	3.31	5.7e-05	0.00601
R878H_down	synaptic transmission, glutamatergic (GO:0035249)	41	16	3.85	+	4.16	1.53e-05	0.0026
R878H_down	chemical synaptic transmission (GO:0007268)	204	42	19.14	+	2.19	1.51e-05	0.00303
R878H_down	anterograde trans-synaptic signaling (GO:0098916)	204	42	19.14	+	2.19	1.51e-05	0.00278
R878H_down	trans-synaptic signaling (GO:0099537)	205	42	19.23	+	2.18	1.61e-05	0.00238
R878H_down	synaptic signaling (GO:0099536)	216	43	20.26	+	2.12	2.52e-05	0.00309
R878H_down	cell-cell signaling (GO:0007267)	340	53	31.89	+	1.66	0.000933	0.0459
R878H_down	cell communication (GO:0007154)	1567	193	146.99	+	1.31	0.000223	0.0165
R878H_down	signaling (GO:0023052)	1559	193	146.24	+	1.32	0.000152	0.014
R878H_down	modulation of chemical synaptic transmission (GO:0050804)	78	23	7.32	+	3.14	1.12e-05	0.00249
R878H_down	regulation of trans-synaptic signaling (GO:0099177)	78	23	7.32	+	3.14	1.12e-05	0.00276
R878H_down	regulation of signaling (GO:0023051)	576	84	54.03	+	1.55	0.000204	0.0162
R878H_down	regulation of biological process (GO:0050789)	3467	387	325.21	+	1.19	0.00018	0.0153
R878H_down	regulation of cell communication (GO:0010646)	576	84	54.03	+	1.55	0.000204	0.0168
R878H_down	regulation of cellular process (GO:0050794)	3314	371	310.86	+	1.19	0.000218	0.0167
R878H_down	synapse organization (GO:0050808)	66	19	6.19	+	3.07	8.34e-05	0.00839
R878H_down	neuron projection morphogenesis (GO:0048812)	158	30	14.82	+	2.02	0.00088	0.0453
R878H_down	nervous system development (GO:0007399)	390	61	36.58	+	1.67	0.000314	0.0211
R878H_down	system development (GO:0048731)	582	83	54.59	+	1.52	0.000481	0.0288
R878H_down	anatomical structure development (GO:0048856)	791	115	74.2	+	1.55	1.6e-05	0.00253
R878H_down	developmental process (GO:0032502)	881	126	82.64	+	1.52	1.1e-05	0.00304
R878H_down	multicellular organism development (GO:0007275)	649	101	60.88	+	1.66	4.48e-06	0.00165
R878H_down	multicellular organismal process (GO:0032501)	896	125	84.05	+	1.49	3.55e-05	0.00414
R878H_down	plasma membrane bounded cell projection morphogenesis (GO:0120039)	158	30	14.82	+	2.02	0.00088	0.0443
R878H_down	cell projection morphogenesis (GO:0048858)	158	30	14.82	+	2.02	0.00088	0.0464
R878H_down	cell part morphogenesis (GO:0032990)	159	31	14.91	+	2.08	0.000557	0.0325
R878H_down	cell morphogenesis (GO:0000902)	213	43	19.98	+	2.15	2.18e-05	0.00284
R878H_down	locomotion (GO:0040011)	280	47	26.26	+	1.79	0.000422	0.026
R878H_down	movement of cell or subcellular component (GO:0006928)	480	72	45.02	+	1.6	0.000334	0.0217
R878H_down	regulation of transcription by RNA polymerase II (GO:0006357)	929	123	87.14	+	1.41	0.000303	0.0217
R878H_down	transcription by RNA polymerase II (GO:0006366)	967	125	90.71	+	1.38	0.000715	0.0406
R878H_up	protein folding (GO:0006457)	80	32	8.18	+	3.91	4.34e-09	9.6e-06
P900L_specific_up	adherens junction organization (GO:0034332)	21	9	1.31	+	6.86	3.74e-05	0.00828
P900L_specific_up	homophilic cell adhesion via plasma membrane adhesion molecules (GO:0007156)	24	9	1.5	+	6	8.6e-05	0.0146
P900L_specific_up	cell-cell adhesion via plasma-membrane adhesion molecules (GO:0098742)	49	16	3.06	+	5.23	7.5e-07	0.00166
P900L_specific_up	synaptic transmission, glutamatergic (GO:0035249)	41	13	2.56	+	5.08	1.06e-05	0.00471
P900L_specific_up	modulation of chemical synaptic transmission (GO:0050804)	78	20	4.87	+	4.11	8.39e-07	0.00062
P900L_specific_up	regulation of trans-synaptic signaling (GO:0099177)	78	20	4.87	+	4.11	8.39e-07	0.000929
P900L_specific_up	axon guidance (GO:0007411)	91	16	5.68	+	2.82	0.000496	0.0499
P900L_specific_up	neuron projection guidance (GO:0097485)	91	16	5.68	+	2.82	0.000496	0.0478
P900L_specific_up	cell-cell adhesion (GO:0098609)	138	24	8.62	+	2.78	2.56e-05	0.00709
P900L_specific_up	cell junction organization (GO:0034330)	112	19	7	+	2.72	0.00023	0.03
P900L_specific_up	cell morphogenesis (GO:0000902)	213	29	13.3	+	2.18	0.000256	0.0315
P900L_specific_up	anatomical structure morphogenesis (GO:0009653)	362	42	22.61	+	1.86	0.000337	0.0393
P900L_specific_up	multicellular organism development (GO:0007275)	649	74	40.53	+	1.83	2.87e-06	0.00159
P900L_specific_up	nervous system development (GO:0007399)	390	44	24.36	+	1.81	0.000379	0.0419
P900L_specific_up	system development (GO:0048731)	582	63	36.35	+	1.73	6.94e-05	0.014
P900L_specific_up	anatomical structure development (GO:0048856)	791	82	49.4	+	1.66	2e-05	0.00631
P900L_specific_up	developmental process (GO:0032502)	881	88	55.02	+	1.6	3.6e-05	0.00886
P900L_specific_up	multicellular organismal process (GO:0032501)	896	86	55.96	+	1.54	0.000177	0.0261
P900L_specific_up	regulation of RNA metabolic process (GO:0051252)	1276	112	79.69	+	1.41	0.000464	0.0489
P900L_specific_up	catabolic process (GO:0009056)	720	22	44.97	-	0.49	0.000211	0.0291
P900L_specific_up	organic substance catabolic process (GO:1901575)	615	16	38.41	-	0.42	8.46e-05	0.0156
P900L_specific_up	small molecule metabolic process (GO:0044281)	508	10	31.73	-	0.32	1.49e-05	0.00549
P900L_specific_up	organonitrogen compound catabolic process (GO:1901565)	410	8	25.61	-	0.31	0.00012	0.019
R878H_specific_up	protein folding (GO:0006457)	80	31	7.47	+	4.15	1.9e-09	4.21e-06
R878H_specific_up	response to endoplasmic reticulum stress (GO:0034976)	77	20	7.19	+	2.78	0.00017	0.0471
R878H_specific_up	intracellular protein transport (GO:0006886)	263	47	24.57	+	1.91	0.000119	0.0438
R878H_specific_up	nitrogen compound transport (GO:0071705)	446	73	41.66	+	1.75	1.94e-05	0.0215
R878H_specific_up	protein transport (GO:0015031)	322	52	30.08	+	1.73	0.00047	0.0579
R878H_specific_up	organic substance transport (GO:0071702)	560	82	52.31	+	1.57	0.000212	0.0428
R878H_specific_up	regulation of metabolic process (GO:0019222)	1844	129	172.26	-	0.75	0.000505	0.0486
R878H_specific_up	regulation of cellular metabolic process (GO:0031323)	1717	118	160.39	-	0.74	0.000398	0.0551
R878H_specific_up	cellular macromolecule biosynthetic process (GO:0034645)	1675	114	156.47	-	0.73	0.000343	0.0542
R878H_specific_up	macromolecule biosynthetic process (GO:0009059)	1680	114	156.94	-	0.73	0.000293	0.0499
R878H_specific_up	aromatic compound biosynthetic process (GO:0019438)	1422	95	132.84	-	0.72	0.00055	0.0469
R878H_specific_up	regulation of gene expression (GO:0010468)	1452	97	135.64	-	0.72	0.000513	0.0473
R878H_specific_up	nucleobase-containing compound biosynthetic process (GO:0034654)	1401	93	130.87	-	0.71	0.000503	0.0506
R878H_specific_up	heterocycle biosynthetic process (GO:0018130)	1424	94	133.02	-	0.71	0.00038	0.0561
R878H_specific_up	regulation of nucleobase-containing compound metabolic process (GO:0019219)	1309	86	122.28	-	0.7	0.000591	0.0485
R878H_specific_up	regulation of cellular biosynthetic process (GO:0031326)	1290	84	120.5	-	0.7	0.000538	0.0477
R878H_specific_up	regulation of biosynthetic process (GO:0009889)	1292	84	120.69	-	0.7	0.000453	0.059
R878H_specific_up	regulation of RNA metabolic process (GO:0051252)	1276	81	119.2	-	0.68	0.00023	0.0425
R878H_specific_up	regulation of transcription, DNA-templated (GO:0006355)	1155	73	107.89	-	0.68	0.0005	0.0583
R878H_specific_up	regulation of nucleic acid-templated transcription (GO:1903506)	1155	73	107.89	-	0.68	0.0005	0.0554
R878H_specific_up	regulation of RNA biosynthetic process (GO:2001141)	1155	73	107.89	-	0.68	0.0005	0.0527
R878H_specific_up	nucleic acid-templated transcription (GO:0097659)	1209	75	112.94	-	0.66	0.000194	0.0477
R878H_specific_up	transcription, DNA-templated (GO:0006351)	1209	75	112.94	-	0.66	0.000194	0.0429
R878H_specific_up	RNA biosynthetic process (GO:0032774)	1217	75	113.69	-	0.66	0.000134	0.0422
R878H_specific_up	transcription by RNA polymerase II (GO:0006366)	967	54	90.33	-	0.6	5.7e-05	0.0315
R878H_specific_up	regulation of transcription by RNA polymerase II (GO:0006357)	929	51	86.78	-	0.59	5.27e-05	0.0389
R878H_specific_up	cell-cell adhesion (GO:0098609)	138	1	12.89	-	0.08	9.49e-05	0.042
P900L_specific_down	RNA metabolic process (GO:0016070)	1736	36	69.02	-	0.52	7.5e-06	0.0083
P900L_specific_down	nucleic acid metabolic process (GO:0090304)	1948	40	77.45	-	0.52	1.27e-06	0.00281
P900L_specific_down	heterocycle metabolic process (GO:0046483)	2185	54	86.87	-	0.62	8.2e-05	0.0605
P900L_specific_down	cellular aromatic compound metabolic process (GO:0006725)	2186	54	86.91	-	0.62	8.21e-05	0.0455
R878H_specific_down	homophilic cell adhesion via plasma membrane adhesion molecules (GO:0007156)	24	13	2.19	+	5.93	4.89e-06	0.00155
R878H_specific_down	adherens junction organization (GO:0034332)	21	11	1.92	+	5.74	3.34e-05	0.00389
R878H_specific_down	cell-cell adhesion via plasma-membrane adhesion molecules (GO:0098742)	49	25	4.48	+	5.59	5.8e-10	1.28e-06
R878H_specific_down	cell recognition (GO:0008037)	17	8	1.55	+	5.15	0.000698	0.0377
R878H_specific_down	phospholipid translocation (GO:0045332)	23	10	2.1	+	4.76	0.000251	0.0179
R878H_specific_down	lipid translocation (GO:0034204)	24	10	2.19	+	4.56	0.000329	0.0221
R878H_specific_down	cell-cell junction assembly (GO:0007043)	33	13	3.01	+	4.31	6.86e-05	0.00661
R878H_specific_down	synaptic transmission, glutamatergic (GO:0035249)	41	16	3.74	+	4.27	1.12e-05	0.00166
R878H_specific_down	regulation of membrane lipid distribution (GO:0097035)	27	10	2.47	+	4.06	0.000694	0.0384
R878H_specific_down	cell-cell junction organization (GO:0045216)	41	14	3.74	+	3.74	0.000127	0.0117
R878H_specific_down	cell junction assembly (GO:0034329)	58	18	5.3	+	3.4	4.13e-05	0.00458
R878H_specific_down	cell-cell adhesion (GO:0098609)	138	42	12.6	+	3.33	6.8e-10	7.52e-07
R878H_specific_down	regulation of trans-synaptic signaling (GO:0099177)	78	23	7.12	+	3.23	7.52e-06	0.00167
R878H_specific_down	modulation of chemical synaptic transmission (GO:0050804)	78	23	7.12	+	3.23	7.52e-06	0.00151
R878H_specific_down	cell junction organization (GO:0034330)	112	33	10.23	+	3.23	8.6e-08	3.81e-05
R878H_specific_down	synapse organization (GO:0050808)	66	19	6.03	+	3.15	6e-05	0.00633
R878H_specific_down	cell adhesion (GO:0007155)	244	57	22.28	+	2.56	4.65e-09	3.43e-06
R878H_specific_down	biological adhesion (GO:0022610)	244	57	22.28	+	2.56	4.65e-09	2.57e-06
R878H_specific_down	chemical synaptic transmission (GO:0007268)	204	42	18.63	+	2.25	7.37e-06	0.00204
R878H_specific_down	anterograde trans-synaptic signaling (GO:0098916)	204	42	18.63	+	2.25	7.37e-06	0.00181
R878H_specific_down	trans-synaptic signaling (GO:0099537)	205	42	18.72	+	2.24	1.19e-05	0.00165
R878H_specific_down	cell morphogenesis (GO:0000902)	213	43	19.45	+	2.21	1.02e-05	0.00161
R878H_specific_down	synaptic signaling (GO:0099536)	216	43	19.73	+	2.18	1.24e-05	0.00162
R878H_specific_down	cell part morphogenesis (GO:0032990)	159	31	14.52	+	2.13	0.000296	0.0205
R878H_specific_down	cell projection morphogenesis (GO:0048858)	158	30	14.43	+	2.08	0.000747	0.0394
R878H_specific_down	neuron projection morphogenesis (GO:0048812)	158	30	14.43	+	2.08	0.000747	0.0385
R878H_specific_down	plasma membrane bounded cell projection morphogenesis (GO:0120039)	158	30	14.43	+	2.08	0.000747	0.0376
R878H_specific_down	neuron development (GO:0048666)	210	36	19.18	+	1.88	0.000999	0.0481
R878H_specific_down	locomotion (GO:0040011)	280	46	25.57	+	1.8	0.00051	0.0297
R878H_specific_down	nervous system development (GO:0007399)	390	60	35.62	+	1.68	0.000352	0.0222
R878H_specific_down	cell-cell signaling (GO:0007267)	340	52	31.05	+	1.67	0.000817	0.0402
R878H_specific_down	multicellular organism development (GO:0007275)	649	99	59.27	+	1.67	3.51e-06	0.00129
R878H_specific_down	movement of cell or subcellular component (GO:0006928)	480	71	43.84	+	1.62	0.000215	0.017
R878H_specific_down	anatomical structure development (GO:0048856)	791	113	72.24	+	1.56	1.25e-05	0.00154
R878H_specific_down	regulation of cell communication (GO:0010646)	576	82	52.61	+	1.56	0.000224	0.0171
R878H_specific_down	regulation of signaling (GO:0023051)	576	82	52.61	+	1.56	0.000224	0.0166
R878H_specific_down	developmental process (GO:0032502)	881	124	80.46	+	1.54	8.43e-06	0.00156
R878H_specific_down	system development (GO:0048731)	582	81	53.15	+	1.52	0.000532	0.0302
R878H_specific_down	multicellular organismal process (GO:0032501)	896	121	81.83	+	1.48	6.02e-05	0.00606
R878H_specific_down	regulation of transcription by RNA polymerase II (GO:0006357)	929	122	84.85	+	1.44	0.000161	0.0132
R878H_specific_down	transcription by RNA polymerase II (GO:0006366)	967	124	88.32	+	1.4	0.000329	0.0214
R878H_specific_down	regulation of RNA metabolic process (GO:0051252)	1276	153	116.54	+	1.31	0.00105	0.0493
R878H_specific_down	signaling (GO:0023052)	1559	186	142.38	+	1.31	0.000368	0.0227
R878H_specific_down	cell communication (GO:0007154)	1567	186	143.11	+	1.3	0.000452	0.027
R878H_specific_down	biological regulation (GO:0065007)	3800	421	347.05	+	1.21	9.91e-06	0.00169
R878H_specific_down	regulation of cellular process (GO:0050794)	3314	363	302.67	+	1.2	0.00016	0.0136
R878H_specific_down	regulation of biological process (GO:0050789)	3467	379	316.64	+	1.2	0.00013	0.0115
